# Targeting GL-Lect driven endocytosis to suppress cell plasticity in breast cancer

**DOI:** 10.64898/2026.01.08.698324

**Authors:** Amir Fardin, Andrea Francesco Benvenuto, Irene Schiano Lomoriello, Chiara Tordonato, Micaela Quarto, Stefano Freddi, Giovanni Giangreco, Giovanni Bertalot, Francesca Montani, Ivan Nicola Colaluca, Roberta Cacciatore, Andrea Raimondi, Maria Giovanna Jodice, Maria Grazia Malabarba, Luigi Scietti, Giuseppe Ciossani, Alessandro Cuomo, Massiullah Shafaq-Zadah, Estelle Dransart, Sina Kanannejad, Brenda Green, Salvatore Pece, Stefano Confalonieri, Ulf J. Nilsson, Hakon Leffler, Giorgio Scita, Ludger Johannes, Pier Paolo Di Fiore, Sara Sigismund

## Abstract

Aberrant endocytosis has long been associated with epithelial plasticity and tumorigenesis, but direct *in vivo* evidence of its causal role in tumor progression and metastasis has been lacking. Here, we identify and molecularly characterize a previously unrecognized form of E-cadherin (ECAD) internalization in mammary epithelial cells. This process is mediated by the endocytic adaptor Epsin 3 (EPN3) through glycolipid-lectin (GL-Lect) driven endocytosis requiring galectin-3 and Eps15-family adaptors. Leveraging an EPN3 knock-in mouse model, we show that dysregulation of GL-Lect driven endocytosis disrupts mammary gland morphogenesis and activates epithelial-to-mesenchymal plasticity (EMP), synergizing with the ERBB2/Neu breast oncogene to drive metastasis. Pharmacologic inhibition of the GL-Lect mechanism suppresses morphogenetic and invasive phenotypes *ex vivo*, providing proof-of-concept for therapeutic targeting. These findings establish the GL-Lect mechanism as a driver of metastatic plasticity and uncover a tractable vulnerability in BC.
