## Supplementary material for "Targeting GL-Lect driven endocytosis to suppress cell plasticity in breast cancer": Table S1

### Sheet: A
Treatments	Target Molecule(s)	Endocytic mechanism targeted	Fraction of ECAD endocytosis (CTRL vs. treated ± SEM)	Fraction of CD44/STxB/Dextran endocytosis (CTRL vs. treated ± SEM)	Fraction of Transferrin endocytosis (CTRL vs. treated ± SEM)
Lactose	pan-Galectins	GL-Lect	0.4389 ± 0.1653 (pvalue <0.0009)	CD44: 0.4947 ± 0.2032 (pvalue 0.0238)	0.7829 ± 0.1177 (ns)
I3	Galectin3	GL-Lect	0.4185 ± 0.08027 (pvalue <0.0001)	CD44: 0.6809 ± 0.1396 (pvalue 0.029)	0.9009 ± 0.1195 (ns)
CK666	Arp2/3	EGFR-NCE/CLICs/FEME/GL-Lect	0.6651 ± 0.0766 (pvalue <0.0001)	nd	1.1592 ± 0.1517 (ns)
Genz	Glycosphigolipid synthesis	EGFR-NCE/CLICs/FEME/GL-Lect	0.3574 ± 0.1020 (pvalue <0.0001)	STxB: 0.1596 ± 0.1753 (pvalue<0.0001)	1.1261 ± 0.0716 (ns)
EIPA	NHE	Macropinocytosis	1.2348 ± 0.1159 (ns)	Dextran: 0.1140 ± 0.09919 (pvalue<0.0001)	0.9798 ± 0.1503 (ns)
Caveolin KD	Caveolin 1/2	Caveolae	1.2450 ± 0.2546 (ns)	nd	1.3570 ± 0.3388 (ns)
RTN3 KD	RTN3	NCE	0.8637 ± 0.1254 (ns)	nd	0.8772 ± 0.0674 (ns)
AP2-KD	AP2µ	CME	1.2762 ± 0.1558 (ns)	nd	0.4758 ± 0.1198 (pvalue <0.0001)

### Sheet: B
KD EPS15, EPS15L1 and DOUBLE									KD of AP2µ and RTN3										KD of Caveolin 1 and 2
								unspecific lower band
	KD of Galectin 3
