## Supplementary material for "Targeting GL-Lect driven endocytosis to suppress cell plasticity in breast cancer": Table S2

### Sheet: Signatures 
Gene lists of signatures used in the scRNA-seq analysis.
BM_signature	LP_signature	LH_signature	Proliferation_signature	Lactation_signature
Krt14	Glycam1	Cited1	Mki67	Prl
Krt5	Kit	Prlr	Top2a	Csn2
Acta2	Cd14	Esr1	Cdca8	Neurl1a
Myl9	Olah	Foxa1	Cenpa	Phb2
Mylk	Wap	Ly6a	Cdk1	Btn1a1
Trp63	Csn2	Areg		Jchain
Wnt6	Fabp3			Xiap
Vcan	Elf5			Ccr10
Col4a1	Spp1			Lao1
	Fcgbp			Cdh1
				Mfge8
				Csn1s1
				B4galt
				Lalba
				Xbp1
				Csn3
				Plin2
				Ctnna1
				Ghrh
				Dgat1
				Slc30a4
				Afap1
				Hif1a
				Wap
				Gja1
				Gpat4
				Thrsp
				Agap2
				Igfbp7
				Xdh

### Sheet: MEC subpopulations_scRNA-seq
Total counts and percentages of mammary epithelial cell populations within CTRL and EPN3-KI samples.
Population	CTRL count	EPN3-KI count	CTRL % of total	EPN3-KI % of total	Ratio (EPN3-KI/CTRL)
BM	4801	4107	64.8346	60.5484	0.933891
BM_Cycling	37	133	0.499662	1.96078	3.92422
LP	1372	1243	18.528	18.3252	0.989055
LP_Cycling	90	214	1.2154	3.15495	2.59582
LH	1077	1038	14.5442	15.303	1.05217
LH_Cycling	28	48	0.378123	0.707651	1.87149
SUM	7405	6783	100	100
