## Supplementary material for "Targeting GL-Lect driven endocytosis to suppress cell plasticity in breast cancer": Table S5

### Sheet: ABs
Antibody	Source	Dilution
anti-EPN3	Mouse monoclonal, homemade (VI31, epitope: aa residues 464-483, Homo sapiens)	1:1000 for WB, 1:5000 for IF 1:30000 for IHC
anti-EPN3	Rabbit polyclonal, homemade	1:5000 for IF and IHC
anti-EPN1	Mouse monoclonal, homemade (ZZ3, epitope: aa residues 249-401, Homo sapiens)	1:50 for WB
anti-ERBB2	Dako, A0485	1:1000 for IHC
anti-NCAD	BD Bioscience, clone 32, 310920	1:1000 for WB
anti-Ki67	abcam, clone SP6, ab16667	1:50 for IHC
anti-CD49F eFluo450	eBioscience™, clone GoH3, 14-0495-82	1:100 for FACS
anti-CD326 (EpCAM) APC	eBioscience™, clone G8.8, 14-5791-81	1:150 for FACS
anti-VIM	BD Bioscience, clone RV202, 550513	1:1000 for WB
anti-GAPDH	Santa Cruz Biotechnology, clone 6C5, sc-32233	1:3000 for WB
anti-KRT8	Rat monoclonal, homemade, clone Troma 1	1:200 for IF
anti-KRT14	abcam, clone LL002, ab7800	1:50 for IF
anti-ECAD (intracellular domain)	BD Bioscience, clone 36, 610181	1:1000 for WB
anti-ECAD (extracellular domain)	Thermo Fisher, DECMA-1, 14-3249-82	5 µg/ml for internalization assay in MECs
anti-ECAD (extracellular domain)	Thermo Fisher, HECD1, 13-1700	2 µg/ml for internalization assay by FACS and IF in MCF10A CELLS
anti-CD29	Bio-Rad, clone 12G10, MCA2028T	1:25 for FACS
anti-PDGFRß	Cell Signaling, 3169S	1:1000 for WB
anti-eps15	Santa Cruz Biotechnology, C20, rabbit polyclonal sc-534	1:500 for WB
anti-eps15L1	Abcam, EP11747Y	11000 for WB
Anti-FLAG M2-affinity gel	Merck A2220, mouse monoclonal antibody covalently attached to agarose	6 ml per mg of lysate for IP
Anti-FLAG M2	Cell Signaling, D6W5B	1:1000 for WB
anti-AP2B1	Thermo Fisher PA11066	1:1000 for WB
anti-AP2µ	BD Bioscience, 610134	1:100 for WB
anti-His	Life Thermofisher, PA1-983B	1:1000 for WB
anti-Tubulin	Rat polyclonal, homemade	1:1000 for WB
anti-ßcatenin	BD Bioscience, 610153	1:500 for WB
anti-p120	BD Bioscience, 610134	1:1000 for WB
anti-CHC	BD Bioscience, Clone 23, 610499	1:1000 for WB
anti-CD44	Abcam, Ab254530	1µg/mL for internalization assay by IF in MCF10A CELLS
anti-RTN3	Rabbit polyclonal homemade, aa 1-47, common to all RTN3 isoforms	1,5µg/mL for WB
His-Fab Trap	Chromotek, hfa-20	10µL of beads slurry per mg of lysate for IP
anti-Galectin3	Santa Cruz Biotechnology, H-160, rabbit polyclonal sc-20157	1:500 for WB
Secondary Antibody	Source	Dilution
anti-mouse Alexa Flour 647	Thermofisher, A-21235	1:400 for IF
anti-mouse Alexa Fluor 488	Thermofisher, A-11001	1:200 for FACS and 1:400 for IF
anti-mouse Alexa Flour 555	Thermofisher, A-21422	1:400 for IF
anti-rabbit Alexa Fluor 647	Thermofisher, A-21245	1:400 for IF
anti-rabbit Alexa Fluor 488	Thermofisher, A-11008	1:400 for IF
anti-rabbit Alexa Fluor 555	Thermofisher, A-21428	1:400 for IF
anti-rat Alexa Fluor 647	Thermofisher, A-21247	1:400 for IF
anti-rat Alexa Fluor 488	Thermofisher, A-11006	1:400 for IF
anti-rat Alexa Fluor 555	Thermofisher, A-21434	1:400 for IF
anti-rabbit IgG HRP-linked	Cell Signaling, 7074	1:2000 for WB
anti-mouse IgG HRP-linked	Cell Signaling, 7076	1:2000 for WB
Ligands, Probes and Dye	Source	Dilution
Transferrin-488	Thermofisher, T13342	50µg/mL for endocytic uptake
Transferrin-647	Thermofisher, T23366	50µg/mL for endocytic uptake
ShigaToxinßsubunit-488	Homemade, Johannes Ludger lab	0,2µM monomer concentration
FixableViability Stain BV510	BD Horizon	1:1000
Rhodamine-Phalloidin	Thermofisher, R415	1:1000

### Sheet: TC reagents
Name	Catalogue	Supplier
DMEM 4,5g/l glucose with stable Glu	ECM0103L	Euroclone
HEPES BUFFER 1M	ECM0180D	Euroclone
HAM'S F12 w/glutamax	31765-027	Life Tech
Horse serum	ECS0091D	Euroclone
Fetal bovine serum North American	CHA1115L	Euroclone
Fetal bovine serum South American	ECS0165L	Euroclone
CALF SERUM	ECS0040L	Euroclone
Human Insulin	LOBE02033E20	Euroclone
Hydrocortisone	H0888	Merck
Human EGF, Animal-Free Recombinant Protein	AF-100-15	Peprotech
Cholera toxin	C8052	Sigma
MEGM™ Mammary Epithelial Cell Growth Medium BulletKit™	CC-3150	Euroclone
Insulin Transfer. Selenium 100x - 10ml	41400045	ThermoFisher Scientific
Y-27632 (ROCK inhibitor)	M1817	Abmole
Pen/Strep	ECB3001D	Euroclone
FGF-basic (FGF-2/bFGF) (154 aa) Recombinant Protein	100-18B	Peprotech
Mouse EGF, Animal-Free Recombinant Protein	AF-315-09	Peprotech
Ibidi 8-wells collagen coated	80829	Ibidi
Corning® Biocoat Collagen I coated 12-wells	354500	Corning
Corning® Biocoat Collagen I coated 6-wells	354400	Corning
Corning® Matrigel® Growth Factor Reduced (GFR) Basement Membrane Matrix	CLS356231	Corning
DMEM 10X	D2429	Sigma Aldrich
Collagen type I Rat Tail	354236	Corning
EasySep™ Mouse Epithelial Cell Enrichment Kit II	19868	Voden
Corning® Biocoat Matrigel Invasion Chambers with 8 µm PET membrane	354480	Corning
ACK LYSING BUFFER	A1049201	Gibco
Collagenase 3	LS004182	ThermoFisher Scientific
Liberase™ TM grado ricerca	5401119001	Merck
Dispase 1U/ml in DMEM-F12	7923	StemCell Technologies
DnaseI TC-grade	A3778	PanReac AppliChem
Trypsin 2,5%	ECB3051D	Euroclone
Trypsin-EDTA 0.25%	ECB3052D-20	Euroclone
Trypsin Inhibitor	T6522	Merck
Protease Inhibitor	539134	Calbiochem

### Sheet: Primers
GENERATION OF CHIMERAS	PRIMERS USED FOR PCR
NAME OF CHIMERAS	INSERT	DNA TEMPLATE	BACKBONE	DNA TEMPLATE
EPN3 ENTH	Flag_F	pENT EPN3	pEN_Tmcs_R	pENT EPN1
	5’P-ATGGACTACAAGGACGACGATGAC-3’		5’-ACTAGTTCGGGGCCGCGGAGGCTG-3’
	hEpn3longR1_R		hEpn1isoC_F
	5’P-GCCGATGCCCTCCAGTGCCAT-3’		5’-GTGGGCTCAGGCCCCCCTCCC-3’
EPN1 ENTH	Flag_F	pENT EPN1	pEN_Tmcs_R	pENT EPN3
	5’P-ATGGACTACAAGGACGACGATGAC-3’		5’-ACTAGTTCGGGGCCGCGGAGGCTG-3’
	hEpn1isoC_R		hEpn3long_F
	5’P-AGCTGCTGATGAGGCCGTGGC-3’		5’-ATTGGCAGTGGGCAGCTGGGC-3’
EPN3 ENTH-PR	Flag_F	pENT EPN3	pEN_Tmcs_R	pENT EPN1
	5’P-ATGGACTACAAGGACGACGATGAC-3’		5’-ACTAGTTCGGGGCCGCGGAGGCTG-3’
	hEpn3EU_R		hEpn3_DN_F
	5’P-CTGGCTGGTTTTTAGCTTCTCCTC-3’		5’-TCCTCCATCCTGGACTTGGCTGAC-3’
EPN3 DR	Flag_F	pENT EPN1	pEN_Tmcs_R	pENT EPN3
	5’P-ATGGACTACAAGGACGACGATGAC-3’		5’-ACTAGTTCGGGGCCGCGGAGGCTG-3’
	hEpn1EUD_R		hEpn3_N_F
	5’P-GCCCGGCCGGCTCACCAGCGA-3’		5’-CCCCAGGTTGCAAAGACCCGG-3’
EPN3 CR-DR	Flag_F	pENT EPN3	pEN_Tmcs_R	pENT EPN1
	5’P-ATGGACTACAAGGACGACGATGAC-3’		5’-ACTAGTTCGGGGCCGCGGAGGCTG-3’
	hEpn1EU_R		hEpn3_DN_F
	5’P-CTCCTCCTTGCCCCCAGTCTC-3’		5’-TCCTCCATCCTGGACTTGGCTGAC-3’
EPN3 CR	Flag_F	pENT EPN3 CR-DR	pEN_Tmcs_R	pENT EPN1
	5’P-ATGGACTACAAGGACGACGATGAC-3’		5’-ACTAGTTCGGGGCCGCGGAGGCTG-3’
	hEpn3EUD_R		hEpn1_N_F
	5’P-TGCCTTGACCAACGAGTCAAGG-3’		5’-CCCACGCCGCCTGGAGCCAAG-3’
OLIGO MUTAGENEIS CHIMERAS
· NPF mutagenesis on chimera pENT EPN3 DR/NPF
5' GCAAAGACCCGGAACGCCGCCCTGACAGGTCTCAG 3'	NPF_NAA#1_sense
5' CTGAGACCTGTCAGGGCGGCGTTCCGGGTCTTTGC 3'	NPF_NAA#1_antisense
5' CCCCCACCAACGCGGCCGGCGCGGGCG 3'	NPF_NAA#2_sense
5' CGCCCGCGCCGGCCGCGTTGGTGGGGG 3'	NPF_NAA#2_antisense
5' ATCGAATTCTCAGAGGGCGGCGTTGGTGCCGGTCTGC 3'	NPF_NAA#3_sense
5' GCAGACCGGCACCAACGCCGCCCTCTGAGAATTCGAT 3'	NPF_NAA#3_antisense
· DPF mutagenesis on chimera pENT EPN3 CR
5' GGTGCCTCGACCTTTGACGCAGCTGCCAAACCTCCAGAATC 3'	DPF_DAA#2_sense
5’ GATTCTGGAGGTTTGGCAGCTGCGTCAAAGGTCGAGGCACC 3’	DPF_DAA#2_antisense
· SWG mutagenesis on chimera pENT EPN3 CR
5' CCAGTGGATCCTCCGCGGCGCCTTCTGCAGACC 3'	SWG_SAA#1_sense
5' GGTCTGCAGAAGGCGCCGCGGAGGATCCACTGG 3'	SWG_SAA#1_antisense
